# Plant conservation assessment at scale: rapid triage of extinction risks

**DOI:** 10.1101/2022.08.16.503993

**Authors:** Taylor AuBuchon-Elder, Patrick Minx, Bess Bookout, Elizabeth A. Kellogg

**Author notes:** **Correspondence** Taylor AuBuchon-Elder, Donald Danforth Plant Science Center, 975 North Warson Road, St. Louis, MO, USA.

## Abstract

**Summary:**

- The IUCN Red List criteria are widely used to determine extinction risks of plant and animal life. Here, we use The Red List’s criterion B, Geographic Range Size, to provide preliminary conservation assessments of the members of a large tribe of grasses, the Andropogoneae, with ∼1100 species, including maize, sorghum, and sugarcane and their wild relatives.
- We use georeferenced occurrence data from the Botanical Information and Ecology Network (BIEN) and automated individual species assessments using ConR to demonstrate efficacy and accuracy in using time-saving tools for conservation research. We validate our results with those from the IUCN-authorized assessment tool, GeoCAT.
- We discovered a remarkably large gap in digitized information, with slightly more than 50% of the Andropogoneae lacking sufficient information for assessment. ConR and GeoCAT largely agree on which taxa are of least concern (>90%) or possibly threatened (<10%), highlighting that automating assessments with ConR is a viable strategy for preliminary conservation assessments of large plant groups. Results for crop wild relatives are similar to those for the entire data set.
- Increasing digitization and collection needs to be a high priority. Available rapid assessment tools can then be used to identify species that warrant more comprehensive investigation.

**Societal Impact Statement:** The current rate of global biodiversity loss creates a pressing need to increase efficiency and throughput of extinction risk assessments in plants. We must assess as many plant species as possible, working with imperfect knowledge, to address the habitat loss and seemingly countless extinction threats of the Anthropocene. Large-scale, preliminary conservation assessments can play a fundamental role in setting priorities for more in-depth investigation.
