## Supplemental Table 1 for "Plant conservation assessment at scale: rapid triage of extinction risks"

### Sheet: Sheet1
Supplemental table S1. Andropogoneae species assessed by the IUCN Red List as of 2021 with species name, Red List grade, and assessment year. LC = Least Concern, NT = Near Threatened, DD = Data Deficient, VU = Vulnerable, EN = Endangered, CR = Critically Endangered. *[A2][ac] where AC = “Population reduction observed, estimated, or inferred; where causes of reduction may not have ceased, may not …
Species	IUCN Red Listed	Assessment Year	ConR AOO	ConR EOO	ConR AOO km2	ConR EOO km2
Anadelphia chevalieri	EN B1ab(i,ii,iii,iv)+2ab(i,ii,iii,iv)	2018	-	-	-	-
Anadelphia funerea	EN B1ab(i,ii,iii,iv)+2ab(i,ii,iii,iv)	2018	-	-	-	-
Anadelphia macrochaeta	VU B2ab(iii,iv)	2018	-	-	-	-
Anadelphia polychaeta	EN B2ab(iii)	2018	-	-	-	-
Anadelphia pumila	CR B1ab(iii)	2018	-	-	-	-
Anadelphia trepidaria	VU B2ab(iii)	2018	-	-	-	-
Anadelphia trichaeta	VU B2ab(i,ii,iii,iv)	2018	-	-	-	-
Andropogon africanus	LC	2020	LC or NT	LC or NT	164	7911139
Andropogon bentii	EN B1ab(iii)+2ab(iii)	2015, 2004	-	-	-	-
Andropogon chevalieri	LC	2007	LC or NT	LC or NT	52	604100
Andropogon crucianus	DD	2021	-	-	-	-
Andropogon curvifolius	NT B2b(ii)	2018	VU	LC or NT	28	137463
Andropogon incomptus	CR B1ab(i,ii,iii)+2ab(i,ii,iii)	2018	-	-	-	-
Andropogon scabriglumis	EN B1ab(iii)	2004	-	-	-	-
Andropogon tenuiberbis	LC	2020	VU	LC or NT	32	2817720
Andropogon virginicus	LC	2009	-	-	-	-
Bothriochloa campii	EN B1ab(iii)	2004	EN	EN	24	1714
Bothriochloa pseudoischaemum	LC	2010	-	-	-	-
Chrysopogon nigritanus	LC	2020	LC or NT	LC or NT	72	7706339
Chrysopogon polyphyllus	LC	2010	VU	LC or NT	28	400890
Chrysopogon tenuiculmis	LC	2021	-	-	-	-
Cymbopogon bhutanicus	VU B1ab(iii,v)+2ab(iii,v)	2015	EN	EN	20	117
Cymbopogon obtectus	LC	2008	LC or NT	LC or NT	2808	8140084
Dimeria hohenackeri	EN B2ab(ii,iii,iv,v)	2010	-	-	-	-
Dimeria ornithopoda	LC	2010	LC or NT	LC or NT	1440	44163499
Elionurus platypus	LC	2009	EN	LC or NT	16	3909029
Elymandra gossweileri	LC	2020	-	-	-	-
Elymandra subulata	LC	2018	-	-	-	-
Glyphochloa santapaui	VU D2	2013	-	-	-	-
Hemarthria altissima	LC	2012	-	-	-	-
Hemarthria compressa	LC	2010	-	-	-	-
Hyparrhenia glabriuscula	LC	2020	LC or NT	LC or NT	108	488800
Hyperthelia edulis	LC	2009	-	-	-	-
Imperata cylindrica	LC	2009	-	-	-	-
Ischaemum heterotrichum	EN B2ab(i,ii,iii,iv,v)	2017	VU	LC or NT	28	8457557
Ischaemum jayachandranii	CR B1ab(ii,iii)+2ab(ii,iii)	2010	-	-	-	-
Ischaemum molle	LC	2010	-	-	-	-
Ischaemum muticum	LC	2010	LC or NT	LC or NT	260	29179840
Ischaemum polystachyum	LC	2020	LC or NT	LC or NT	340	96738903
Ischaemum rugosum	LC	2020	-	-	-	-
Ischaemum thomasii	LC	2001	-	-	-	-
Ischaemum travancorense	LC	2010	-	-	-	-
Ischaemum vembanadense	EN B1ab(iii)+2ab(iii)	2010	-	-	-	-
Iseilema macratherum	LC	2009	LC or NT	LC or NT	808	3566408
Lasiorhachis viguieri	NT B1b(iii) (Saccharum syn.)	2016, 2014	-	-	-	-
Microstegium tenue	DD	2010	VU	LC or NT	28	557385
Mnesithea annua	NT	2009	VU	VU	28	17376
Monocymbium deightonii	NT B2b(ii,iii)	2018	LC or NT	LC or NT	64	87637
Monocymbium lanceolatum	VU B1ab(ii,iii)+2ab(ii,iii)	2018	-	-	-	-
Phacelurus digitatus	DD	2010	VU	LC or NT	28	187969
Pogonatherum paniceum	LC	2010	-	-	-	-
Polytoca gigantea	LC	2011	EN	LC or NT	20	202598
Polytoca punctata	LC	2013	EN	LC or NT	20	1760182
Polytrias indica	LC	2010	-	-	-	-
Pseudopogonatherum contortum	LC (Eulalia)	2013	LC or NT	LC or NT	1196	25744140
Pseudosorghum zollingeri	LC	2010	EN	LC or NT	16	1346075
Rhytachne furtiva	VU B1ab(iii)	2006	VU	VU	24	16653
Rhytachne glabra	VU D2	2008	VU	LC or NT	60	30173
Rhytachne megastachya	NT B1ab(iii)	2006	EN	EN	12	1622
Rhytachne rottboellioides	LC	2020	LC or NT	LC or NT	444	63929745
Rhytachne triaristata	LC	2020	LC or NT	LC or NT	344	5555960
Rottboellia afraurita	LC	2020	LC or NT	LC or NT	72	9163584
Rottboellia aurita	LC	2013	LC or NT	LC or NT	244	10726176
Saccharum angustifolium	LC	2020	LC or NT	LC or NT	272	3853587
Saccharum kajkaiense	LC	2012	-	-	-	-
Saccharum spontaneum	LC	2010	-	-	-	-
Saccharum villosum	LC	2020	LC or NT	LC or NT	868	17210405
Schizachyrium brevifolium	LC	2009	-	-	-	-
Schizachyrium delicatum	VU B2ab(i,iii)	2018	VU	LC or NT	24	3384845
Schizachyrium djalonicum	EN B2ab(iii)	2018	EN	VU	12	11145
Schizachyrium gresicola	LC	2010	EN	LC or NT	20	952786
Schizachyrium penicillatum	EN B2ab(iii)	2019	-	-	-	-
Schizachyrium radicosum	EN B2ab(i,ii,iii,iv)	2018	-	-	-	-
Schizachyrium yangambiense	LC	2009	VU	LC or NT	24	83718
Sorghastrum stipoides	LC	2020	LC or NT	LC or NT	460	72576240
Sorghum angustum	LC	2009	LC or NT	LC or NT	124	442188
Sorghum interjectum	LC	2009	LC or NT	LC or NT	332	977343
Sorghum purpureosericeum	LC	2009	LC or NT	LC or NT	68	4834490
Sorghum stipoideum	LC	2009	LC or NT	LC or NT	1500	3133165
Sorghum virgatum	LC	2009	-	-	-	-
Spodiopogon aristatus	LC	2020	-	-	-	-
Tripidium ravennae	LC	2012	-	-	-	-
Tripsacum andersonii	LC	2017	LC or NT	LC or NT	152	11102502
Tripsacum australe	LC	2020	LC or NT	LC or NT	116	11302678
Tripsacum cundinamarce	DD	2020	-	-	-	-
Tripsacum intermedium	EN B2ab(iii)	2017	LC or NT	LC or NT	68	202265
Tripsacum jalapense	LC	2017	VU	LC or NT	36	129103
Tripsacum lanceolatum	LC	2017	LC or NT	LC or NT	796	2339284
Tripsacum latifolium	LC	2017	LC or NT	LC or NT	216	1561561
Tripsacum laxum	LC	2017	LC or NT	LC or NT	132	8862392
Tripsacum maizar	EN B2ab(iii,v)	2017	LC or NT	LC or NT	104	212017
Tripsacum manisuroides	LC	2017	VU	LC or NT	24	42527
Tripsacum peruvianum	EN B2ab(iii)	2020	-	-	-	-
Tripsacum pilosum	LC	2017	LC or NT	LC or NT	324	539524
Tripsacum zopilotense	EN B1ab(iii)+2ab(iii)	2017	LC or NT	LC or NT	200	691474
Vossia cuspidata	LC	2018	LC or NT	LC or NT	168	10667504
Zea diploperennis	EN B1ab(ii,iii,iv,v)c(iii,iv)+2ab(ii,iii,iv,v)v(iii,iv)	2017	VU	LC or NT	76	249943
Zea luxurians	VU B2ab(i,ii,iii,v)	2017	EN	LC or NT	28	228792
Zea mays	LC	2019	-	-	-	-
Zea perennis	CR A2ac	2019	LC or NT	LC or NT	84	19975
