## Supplemental Table 2 for "Plant conservation assessment at scale: rapid triage of extinction risks"

### Sheet: Sheet1
Supplemental Table 2. After taxonomic reconciliation, a final species list consisted of 1,130 names. Sorghum bicolor, Sorghum halepense, and Zea mays were excluded from conservation analysis but left in the species list. Species occurrences labeled with (†) denote estimated numbers, as ConR does not compute those that span the 180th meridian. (‡) denotes species that could not be computed because…
Species	Unique Occurrences	ConR AOO rating	ConR AOO km2	ConR EOO rating	ConR EOO km2
Agenium leptocladum	53	LC or NT	184	LC or NT	7486162
Agenium majus	6	VU	24	LC or NT	39681
Agenium villosum	80	LC or NT	268	LC or NT	3708387
Anadelphia afzeliana	26	LC or NT	100	LC or NT	2731425
Anadelphia bigeniculata	‡	‡	‡	‡	‡
Anadelphia chevalieri	‡	‡	‡	‡	‡
Anadelphia funerea	‡	‡	‡	‡	‡
Anadelphia hamata	2	‡	‡	‡	‡
Anadelphia leptocoma	25	LC or NT	88	LC or NT	1287278
Anadelphia liebigiana	3	EN	12	EN	242
Anadelphia macrochaeta	1	‡	‡	‡	‡
Anadelphia polychaeta	1	‡	‡	‡	‡
Anadelphia pumila	2	‡	‡	‡	‡
Anadelphia scyphofera	2	‡	‡	‡	‡
Anadelphia trepidaria	2	‡	‡	‡	‡
Anadelphia trichaeta	2	‡	‡	‡	‡
Anadelphia trispiculata	1	‡	‡	‡	‡
Andropogon abyssinicus	8	VU	28	LC or NT	614255
Andropogon aequatoriensis	18	VU	40	VU	4589
Andropogon africanus	42	LC or NT	164	LC or NT	7911139
Andropogon alopecurus	‡	‡	‡	‡	‡
Andropogon amethystinus	40	LC or NT	160	LC or NT	28938002
Andropogon andringitrensis	2	‡	‡	‡	‡
Andropogon angustatus	140	LC or NT	472	LC or NT	16554219
Andropogon appendiculatus	209	LC or NT	836	LC or NT	1911939
Andropogon arctatus	1	‡	‡	‡	‡
Andropogon arenarius	9	VU	36	LC or NT	234392
Andropogon aridus	‡	‡	‡	‡	‡
Andropogon auriculatus	3	EN	12	VU	14666
Andropogon barretoi	2	‡	‡	‡	‡
Andropogon bentii	‡	‡	‡	‡	‡
Andropogon bicornis	1072	LC or NT	3796	LC or NT	41226029
Andropogon bourgaei	4	EN	12	VU	15402
Andropogon brachystachyus	63	LC or NT	216	LC or NT	201280
Andropogon brasiliensis	3	EN	8	EN	29
Andropogon brazzae	5	EN	20	LC or NT	629595
Andropogon burmanicus	2	‡	‡	‡	‡
Andropogon campestris	‡	‡	‡	‡	‡
Andropogon canaliculatus	54	LC or NT	200	LC or NT	7104453
Andropogon capillipes	235	LC or NT	624	LC or NT	643751
Andropogon carinatus	41	LC or NT	132	LC or NT	4890789
Andropogon chevalieri	14	LC or NT	52	LC or NT	604100
Andropogon chinensis	204	LC or NT	804	LC or NT	61389386
Andropogon chrysostachyus	11	VU	44	LC or NT	144928
Andropogon columbiensis	‡	‡	‡	‡	‡
Andropogon cordatus	7	VU	28	LC or NT	25240
Andropogon crassus	3	EN	12	VU	5061
Andropogon cretaceus	246	LC or NT	668	LC or NT	641653
Andropogon crossotos	3	EN	12	EN	413
Andropogon crucianus	2	‡	‡	‡	‡
Andropogon curvifolius	7	VU	28	LC or NT	137463
Andropogon distachyos	193	LC or NT	740	LC or NT	82754913
Andropogon diuturnus	10	VU	40	LC or NT	108975
Andropogon durifolius	13	LC or NT	48	LC or NT	100117
Andropogon eucomus	264	LC or NT	1044	LC or NT	34975002
Andropogon eucomus subsp. huillensis	19	LC or NT	72	LC or NT	4790931
Andropogon exaratus	12	LC or NT	48	LC or NT	73245
Andropogon festuciformis	20	LC or NT	76	LC or NT	8980584
Andropogon floridanus	52	LC or NT	180	LC or NT	337934
Andropogon gabonensis	23	LC or NT	92	LC or NT	3083118
Andropogon gayanus	653†	†	†	†	†
Andropogon gayanus var. bisquamulatus	‡	‡	‡	‡	‡
Andropogon gayanus var. polycladus	‡	‡	‡	‡	‡
Andropogon gayanus var. tridentatus	‡	‡	‡	‡	‡
Andropogon gerardi	960	LC or NT	3564	LC or NT	32146279
Andropogon glaucescens	18	LC or NT	48	LC or NT	302285
Andropogon glaucophyllus	2	‡	‡	‡	‡
Andropogon glaziovii	11	VU	32	LC or NT	921012
Andropogon glomeratus	1008	LC or NT	3224	LC or NT	17695702
Andropogon greenwayi	11	VU	32	LC or NT	109823
Andropogon gyrans	149	LC or NT	480	LC or NT	4594512
Andropogon hallii	196	LC or NT	736	LC or NT	2093646
Andropogon heterantherus	2	‡	‡	‡	‡
Andropogon hypogynus	64	LC or NT	240	LC or NT	6214109
Andropogon ibityensis	2	‡	‡	‡	‡
Andropogon imerinensis	6	VU	24	VU	4756
Andropogon incomptus	‡	‡	‡	‡	‡
Andropogon indetonsus	7	VU	28	LC or NT	63074
Andropogon ingratus	31	LC or NT	108	LC or NT	608306
Andropogon insolitus	5	EN	20	LC or NT	76990
Andropogon itremoensis	1	‡	‡	‡	‡
Andropogon ivohibensis	18	LC or NT	64	LC or NT	126644
Andropogon ivorensis	2	‡	‡	‡	‡
Andropogon kelleri	1	‡	‡	‡	‡
Andropogon lacunosus	15	LC or NT	60	LC or NT	517497
Andropogon lateralis	605†	†	†	†	†
Andropogon lehmannii	1	‡	‡	‡	‡
Andropogon leprodes	1	‡	‡	‡	‡
Andropogon leucostachyus	698	LC or NT	2444	LC or NT	20415612
Andropogon liebmannii	23	LC or NT	84	LC or NT	198581
Andropogon ligulatus	8	VU	32	LC or NT	387669
Andropogon lima	3	EN	12	EN	3963
Andropogon lindmanii	1	‡	‡	‡	‡
Andropogon lividus	1	‡	‡	‡	‡
Andropogon longiberbis	38	LC or NT	140	LC or NT	159352
Andropogon macrophyllus	10	VU	36	LC or NT	25454
Andropogon macrothrix	10	VU	40	LC or NT	5353275
Andropogon mannii	19	LC or NT	76	LC or NT	4701797
Andropogon mohrii	27	LC or NT	72	LC or NT	256005
Andropogon monocladus	2	‡	‡	‡	‡
Andropogon multiflorus	2	‡	‡	‡	‡
Andropogon munroi	43	LC or NT	168	LC or NT	923497
Andropogon palustris	‡	‡	‡	‡	‡
Andropogon perligulatus	68	LC or NT	252	LC or NT	8310489
Andropogon pinguipes	9	VU	36	LC or NT	24911
Andropogon pohlianus	5	EN	20	LC or NT	746676
Andropogon polyptychos	2	‡	‡	‡	‡
Andropogon pringlei	28	LC or NT	104	LC or NT	425367
Andropogon pseudapricus	110	LC or NT	424	LC or NT	4904478
Andropogon pteropholis	6	VU	24	VU	4540
Andropogon pumilus	1	‡	‡	‡	‡
Andropogon pungens	‡	‡	‡	‡	‡
Andropogon pusillus	3	EN	12	LC or NT	36822
Andropogon saxicola	‡	‡	‡	‡	‡
Andropogon scabriglumis	‡	‡	‡	‡	‡
Andropogon schirensis	392	LC or NT	1536	LC or NT	15227984
Andropogon selloanus	440	LC or NT	1576	LC or NT	18990056
Andropogon tectorum	88	LC or NT	352	LC or NT	2491651
Andropogon tenuiberbis	9	VU	32	LC or NT	2817720
Andropogon ternarius	375	LC or NT	1172	LC or NT	3189944
Andropogon ternatus	153	LC or NT	544	LC or NT	7958741
Andropogon textilis	6	VU	24	LC or NT	522102
Andropogon thorelli	‡	‡	‡	‡	‡
Andropogon tolimensis	1	‡	‡	‡	‡
Andropogon tracyi	16	LC or NT	64	LC or NT	656013
Andropogon trichozygus	5	EN	20	LC or NT	54868
Andropogon tsaratananensis	2	‡	‡	‡	‡
Andropogon urbanianus	1	‡	‡	‡	‡
Andropogon vetus	8	VU	32	LC or NT	346735
Andropogon virgatus	381	LC or NT	1360	LC or NT	40601121
Andropogon virginicus	1856†	†	†	†	†
Andropterum stolzii	9	VU	36	LC or NT	590758
Apluda mutica	254	LC or NT	976	LC or NT	43796541
Apocopis anomalus	‡	‡	‡	‡	‡
Apocopis breviglumis	‡	‡	‡	‡	‡
Apocopis burmanicus	‡	‡	‡	‡	‡
Apocopis cochinchinensis	‡	‡	‡	‡	‡
Apocopis collinus	‡	‡	‡	‡	‡
Apocopis courtallumensis	1	‡	‡	‡	‡
Apocopis floccosus	‡	‡	‡	‡	‡
Apocopis intermedius	‡	‡	‡	‡	‡
Apocopis mangalorensis	1	‡	‡	‡	‡
Apocopis paleaceus	7	VU	28	LC or NT	629000
Apocopis peguensis	‡	‡	‡	‡	‡
Apocopis pulcherrimus	‡	‡	‡	‡	‡
Apocopis schmidianus	‡	‡	‡	‡	‡
Apocopis siamensis	1	‡	‡	‡	‡
Apocopis vaginatus	‡	‡	‡	‡	‡
Apocopis wrightii	7	VU	28	LC or NT	114584
Arthraxon antsirabensis	3	EN	12	EN	2395
Arthraxon australiensis	‡	‡	‡	‡	‡
Arthraxon castratus	11	VU	36	LC or NT	8173669
Arthraxon cuspidatus	1	‡	‡	‡	‡
Arthraxon depressus	‡	‡	‡	‡	‡
Arthraxon echinatus	1	‡	‡	‡	‡
Arthraxon epectinatus	2	‡	‡	‡	‡
Arthraxon hispidus	1311†	†	†	†	†
Arthraxon inermis	‡	‡	‡	‡	‡
Arthraxon jubatus	1	‡	‡	‡	‡
Arthraxon junnarensis	8	EN	20	VU	5674
Arthraxon lanceolatus	24	LC or NT	88	LC or NT	45138661
Arthraxon lancifolius	43	LC or NT	156	LC or NT	52235905
Arthraxon meeboldii	‡	‡	‡	‡	‡
Arthraxon microphyllus	8	VU	28	LC or NT	813713
Arthraxon multinervis	‡	‡	‡	‡	‡
Arthraxon nudus	1	‡	‡	‡	‡
Arthraxon prionodes	60	LC or NT	236	LC or NT	10640144
Arthraxon raizadae	‡	‡	‡	‡	‡
Arthraxon santapaui	‡	‡	‡	‡	‡
Arthraxon submuticus	‡	‡	‡	‡	‡
Arthraxon typicus	‡	‡	‡	‡	‡
Arthraxon villosus	‡	‡	‡	‡	‡
Asthenochloa tenera	‡	‡	‡	‡	‡
Bhidea borii	‡	‡	‡	‡	‡
Bhidea burnsiana	‡	‡	‡	‡	‡
Bhidea fischeri	‡	‡	‡	‡	‡
Bothriochloa alta	41	LC or NT	164	LC or NT	10214669
Bothriochloa barbinodis	911	LC or NT	3244	LC or NT	87822535
Bothriochloa biloba	409	LC or NT	924	LC or NT	294635
Bothriochloa bladhii	1033	LC or NT	3652	LC or NT	145000000
Bothriochloa bunyensis	23	VU	60	VU	2180
Bothriochloa campii	6	EN	24	EN	1714
Bothriochloa catharinensis	1	‡	‡	‡	‡
Bothriochloa compressa	1	‡	‡	‡	‡
Bothriochloa decipiens	677	LC or NT	2304	LC or NT	7364566
Bothriochloa edwardsiana	24	LC or NT	96	LC or NT	4979677
Bothriochloa ensiformis	‡	‡	‡	‡	‡
Bothriochloa erianthoides	84	LC or NT	272	LC or NT	453831
Bothriochloa eurylemma	4	EN	16	LC or NT	22688
Bothriochloa ewartiana	532	LC or NT	1904	LC or NT	6659718
Bothriochloa exaristata	25	LC or NT	100	LC or NT	5284756
Bothriochloa grahamii	‡	‡	‡	‡	‡
Bothriochloa hirtifolia	54	LC or NT	200	LC or NT	844379
Bothriochloa hybrida	8	VU	28	LC or NT	653498
Bothriochloa imperatoides	1	‡	‡	‡	‡
Bothriochloa insculpta	255	LC or NT	996	LC or NT	90281647
Bothriochloa ischaemum	704†	†	†	†	†
Bothriochloa kuntzeana	‡	‡	‡	‡	‡
Bothriochloa laguroides	628	LC or NT	2384	LC or NT	26390724
Bothriochloa longifolia	‡	‡	‡	‡	‡
Bothriochloa longipaniculata	24	LC or NT	88	LC or NT	8348532
Bothriochloa macra	839	LC or NT	2668	LC or NT	20759714
Bothriochloa meridionalis	‡	‡	‡	‡	‡
Bothriochloa modesta	‡	‡	‡	‡	‡
Bothriochloa pertusa	321†	†	†	†	†
Bothriochloa pseudoischaemum	1	‡	‡	‡	‡
Bothriochloa radicans	78	LC or NT	304	LC or NT	5905442
Bothriochloa saccharoides	137	LC or NT	420	LC or NT	12487715
Bothriochloa springfieldii	68	LC or NT	268	LC or NT	13004133
Bothriochloa torreyana	16	LC or NT	64	LC or NT	9732318
Bothriochloa velutina	1	‡	‡	‡	‡
Bothriochloa woodrovii	‡	‡	‡	‡	‡
Bothriochloa wrightii	22	LC or NT	84	LC or NT	950193
Capillipedium annamense	‡	‡	‡	‡	‡
Capillipedium assimile	90	LC or NT	340	LC or NT	30006920
Capillipedium duongii	‡	‡	‡	‡	‡
Capillipedium filiculme	‡	‡	‡	‡	‡
Capillipedium huegelii	6	VU	24	LC or NT	1029289
Capillipedium kuoi	1	‡	‡	‡	‡
Capillipedium kwashotense	9	VU	28	LC or NT	30580
Capillipedium laoticum	‡	‡	‡	‡	‡
Capillipedium leucotrichum	‡	‡	‡	‡	‡
Capillipedium longisetosum	1	‡	‡	‡	‡
Capillipedium nagense	‡	‡	‡	‡	‡
Capillipedium parviflorum	543	LC or NT	1980	LC or NT	90959076
Capillipedium planipedicellatum	‡	‡	‡	‡	‡
Capillipedium pteropechys	1	‡	‡	‡	‡
Capillipedium spicigerum	286	LC or NT	996	LC or NT	23329057
Capillipedium sulcatum	2	‡	‡	‡	‡
Chasmopodium afzelii	‡	‡	‡	‡	‡
Chasmopodium caudatum	45	LC or NT	176	LC or NT	7625651
Chrysopogon aciculatus	312†	†	†	†	†
Chrysopogon argutus	‡	‡	‡	‡	‡
Chrysopogon asper	‡	‡	‡	‡	‡
Chrysopogon aucheri	31	LC or NT	116	LC or NT	66822430
Chrysopogon borneensis	‡	‡	‡	‡	‡
Chrysopogon castaneus	‡	‡	‡	‡	‡
Chrysopogon celebicus	‡	‡	‡	‡	‡
Chrysopogon copei	‡	‡	‡	‡	‡
Chrysopogon crevostii	1	‡	‡	‡	‡
Chrysopogon elongatus	179	LC or NT	624	LC or NT	1430729
Chrysopogon fallax	881	LC or NT	3132	LC or NT	7747276
Chrysopogon festucoides	1	‡	‡	‡	‡
Chrysopogon filipes	299	LC or NT	1008	LC or NT	2582637
Chrysopogon fulvibarbis	‡	‡	‡	‡	‡
Chrysopogon fulvus	11	VU	44	LC or NT	17247324
Chrysopogon gryllus	131	LC or NT	488	LC or NT	5716321
Chrysopogon hackelii	2	‡	‡	‡	‡
Chrysopogon hamiltonii	‡	‡	‡	‡	‡
Chrysopogon humbertianus	1	‡	‡	‡	‡
Chrysopogon intercedens	‡	‡	‡	‡	‡
Chrysopogon lancearius	‡	‡	‡	‡	‡
Chrysopogon latifolius	155	LC or NT	528	LC or NT	682998
Chrysopogon lawsonii	‡	‡	‡	‡	‡
Chrysopogon macleishii	1	‡	‡	‡	‡
Chrysopogon micrantherus	‡	‡	‡	‡	‡
Chrysopogon nemoralis	1	‡	‡	‡	‡
Chrysopogon nigritanus	18	LC or NT	72	LC or NT	7706339
Chrysopogon nodulibarbis	3	EN	12	EN	3822
Chrysopogon oliganthus	155	LC or NT	524	LC or NT	2629187
Chrysopogon orientalis	10	VU	36	LC or NT	773871
Chrysopogon pallidus	149	LC or NT	508	LC or NT	4284063
Chrysopogon pauciflorus	12	VU	44	LC or NT	122396
Chrysopogon perlaxus	‡	‡	‡	‡	‡
Chrysopogon plumulosus	49	LC or NT	164	LC or NT	9456032
Chrysopogon polyphyllus	7	VU	28	LC or NT	400890
Chrysopogon pseudozeylanicus	‡	‡	‡	‡	‡
Chrysopogon purushothamanii	‡	‡	‡	‡	‡
Chrysopogon rigidus	14	EN	28	VU	19461
Chrysopogon schmidianus	‡	‡	‡	‡	‡
Chrysopogon serrulatus	85	LC or NT	340	LC or NT	66202441
Chrysopogon setifolius	49	LC or NT	176	LC or NT	808768
Chrysopogon subtilis	1	‡	‡	‡	‡
Chrysopogon sylvaticus	96	LC or NT	336	LC or NT	1235249
Chrysopogon tadulingamii	‡	‡	‡	‡	‡
Chrysopogon tenuiculmis	‡	‡	‡	‡	‡
Chrysopogon velutinus	‡	‡	‡	‡	‡
Chrysopogon verticillatus	2	‡	‡	‡	‡
Chrysopogon zizanioides	14	LC or NT	56	LC or NT	19144558
Clausospicula extensa	14	VU	32	VU	2679
Cleistachne sorghoides	51	LC or NT	204	LC or NT	2860903
Coix aquatica	30	LC or NT	116	LC or NT	5372727
Coix gasteenii	15	EN	20	EN	90
Coix lacryma‡jobi	792†	†	†	†	†
Coix lacryma‡jobi var. ma‡yuen	‡	‡	‡	‡	‡
Coix lacryma‡jobi var. puellarum	‡	‡	‡	‡	‡
Coix lacryma‡jobi var. stenocarpa	‡	‡	‡	‡	‡
Cymbopogon ambiguus	1116	LC or NT	3644	LC or NT	9374519
Cymbopogon annamensis	‡	‡	‡	‡	‡
Cymbopogon bhutanicus	5	EN	20	EN	117
Cymbopogon bombycinus	657	LC or NT	2248	LC or NT	6687512
Cymbopogon caesius	313	LC or NT	1244	LC or NT	72939094
Cymbopogon calcicola	‡	‡	‡	‡	‡
Cymbopogon calciphilus	‡	‡	‡	‡	‡
Cymbopogon cambogiensis	‡	‡	‡	‡	‡
Cymbopogon citratus	67†	†	†	†	†
Cymbopogon clandestinus	‡	‡	‡	‡	‡
Cymbopogon coloratus	1	‡	‡	‡	‡
Cymbopogon commutatus	12	LC or NT	48	LC or NT	5788372
Cymbopogon densiflorus	11	LC or NT	44	LC or NT	2030229
Cymbopogon dependens	69	LC or NT	212	LC or NT	1624105
Cymbopogon dieterlenii	45	LC or NT	180	LC or NT	508362
Cymbopogon distans	42	LC or NT	168	LC or NT	2012018
Cymbopogon exsertus	1	‡	‡	‡	‡
Cymbopogon flexuosus	8	VU	32	LC or NT	17025840
Cymbopogon gidarba	‡	‡	‡	‡	‡
Cymbopogon giganteus	102	LC or NT	404	LC or NT	9457193
Cymbopogon globosus	37	LC or NT	124	LC or NT	876723
Cymbopogon goeringii	184	LC or NT	704	LC or NT	4141217
Cymbopogon gratus	12	LC or NT	48	LC or NT	518424
Cymbopogon iwarancusa	56	LC or NT	216	LC or NT	33529251
Cymbopogon iwarancusa subsp. olivieri	12	LC or NT	48	LC or NT	2136010
Cymbopogon khasianus	6	VU	24	LC or NT	80027
Cymbopogon liangshanensis	‡	‡	‡	‡	‡
Cymbopogon mandalaiaensis	‡	‡	‡	‡	‡
Cymbopogon marginatus	76	LC or NT	304	LC or NT	779309
Cymbopogon martini	11	VU	44	LC or NT	13787118
Cymbopogon mekongensis	‡	‡	‡	‡	‡
Cymbopogon microstachys	1	‡	‡	‡	‡
Cymbopogon microthecus	1	‡	‡	‡	‡
Cymbopogon minor	‡	‡	‡	‡	‡
Cymbopogon minutiflorus	‡	‡	‡	‡	‡
Cymbopogon nardus	430†	†	†	†	†
Cymbopogon nervatus	‡	‡	‡	‡	‡
Cymbopogon obtectus	862	LC or NT	2808	LC or NT	8140084
Cymbopogon osmastonii	‡	‡	‡	‡	‡
Cymbopogon pendulus	5	EN	20	LC or NT	60667
Cymbopogon polyneuros	1	‡	‡	‡	‡
Cymbopogon pospischilii	346	LC or NT	1384	LC or NT	20531753
Cymbopogon procerus	392	LC or NT	1272	LC or NT	9389198
Cymbopogon pruinosus	1	‡	‡	‡	‡
Cymbopogon queenslandicus	107	LC or NT	356	LC or NT	1783581
Cymbopogon quinhonensis	‡	‡	‡	‡	‡
Cymbopogon rectus	1	‡	‡	‡	‡
Cymbopogon refractus	851†	†	†	†	†
Cymbopogon schoenanthus	96	LC or NT	364	LC or NT	21780618
Cymbopogon schoenanthus subsp. proximus	1	‡	‡	‡	‡
Cymbopogon tortilis	88	LC or NT	340	LC or NT	3589420
Cymbopogon traninhensis	1	‡	‡	‡	‡
Cymbopogon tungmaiensis	1	‡	‡	‡	‡
Cymbopogon winterianus	9	VU	32	LC or NT	124808
Cymbopogon xichangensis	‡	‡	‡	‡	‡
Dichanthium annulatum	582†	†	†	†	†
Dichanthium annulatum var. papillosum	‡	‡	‡	‡	‡
Dichanthium aristatum	431†	†	†	†	†
Dichanthium armatum	‡	‡	‡	‡	‡
Dichanthium caricosum	28†	†	†	†	†
Dichanthium concanense	‡	‡	‡	‡	‡
Dichanthium erectum	1	‡	‡	‡	‡
Dichanthium fecundum	638	LC or NT	2124	LC or NT	5051185
Dichanthium foulkesii	‡	‡	‡	‡	‡
Dichanthium foveolatum	51	LC or NT	176	LC or NT	20089874
Dichanthium mccannii	‡	‡	‡	‡	‡
Dichanthium micranthum	18	VU	56	LC or NT	199147
Dichanthium mucronulatum	‡	‡	‡	‡	‡
Dichanthium panchganiense	‡	‡	‡	‡	‡
Dichanthium paranjpyeanum	‡	‡	‡	‡	‡
Dichanthium queenslandicum	111	LC or NT	348	LC or NT	173349
Dichanthium sericeum	2805†	†	†	†	†
Dichanthium setosum	131	LC or NT	348	LC or NT	1977443
Dichanthium tenue	164†	†	†	†	†
Dichanthium tuberculatum	‡	‡	‡	‡	‡
Diectomis fastigiata	12
Diheteropogon amplectens	249	LC or NT	992	LC or NT	14308508
Diheteropogon amplectens var. catangensis	‡	‡	‡	‡	‡
Diheteropogon filifolius	100	LC or NT	400	LC or NT	8417353
Diheteropogon hagerupii	52	LC or NT	196	LC or NT	1420580
Diheteropogon microterus	‡	‡	‡	‡	‡
Dimeria acinaciformis	72	LC or NT	228	LC or NT	1263830
Dimeria agasthyamalayana	‡	‡	‡	‡	‡
Dimeria aristata	‡	‡	‡	‡	‡
Dimeria avenacea	2	‡	‡	‡	‡
Dimeria balakrishnaniana	‡	‡	‡	‡	‡
Dimeria ballardii	3	EN	12	EN	180
Dimeria bialata	‡	‡	‡	‡	‡
Dimeria blatteri	‡	‡	‡	‡	‡
Dimeria chelariensis	‡	‡	‡	‡	‡
Dimeria chloridiformis	36	LC or NT	120	LC or NT	2337269
Dimeria connivens	‡	‡	‡	‡	‡
Dimeria copeana	‡	‡	‡	‡	‡
Dimeria copei	‡	‡	‡	‡	‡
Dimeria deccanensis	‡	‡	‡	‡	‡
Dimeria eradii	‡	‡	‡	‡	‡
Dimeria falcata	8	VU	32	LC or NT	210536
Dimeria fischeri	‡	‡	‡	‡	‡
Dimeria gracilis	1	‡	‡	‡	‡
Dimeria guangxiensis	‡	‡	‡	‡	‡
Dimeria hohenackeri	‡	‡	‡	‡	‡
Dimeria idukkiensis	‡	‡	‡	‡	‡
Dimeria jainii	‡	‡	‡	‡	‡
Dimeria jayachandranii	‡	‡	‡	‡	‡
Dimeria josephii	‡	‡	‡	‡	‡
Dimeria kalavoorensis	‡	‡	‡	‡	‡
Dimeria kanjirapallilana	‡	‡	‡	‡	‡
Dimeria keenanii	1	‡	‡	‡	‡
Dimeria kerrii	‡	‡	‡	‡	‡
Dimeria kollimalayana	‡	‡	‡	‡	‡
Dimeria kurzii	1	‡	‡	‡	‡
Dimeria lawsonii	‡	‡	‡	‡	‡
Dimeria lehmannii	‡	‡	‡	‡	‡
Dimeria madagascariensis	4	EN	16	LC or NT	66437
Dimeria manongarivensis	1	‡	‡	‡	‡
Dimeria mooneyi	‡	‡	‡	‡	‡
Dimeria namboodiriana	‡	‡	‡	‡	‡
Dimeria neglecta	‡	‡	‡	‡	‡
Dimeria orissae	‡	‡	‡	‡	‡
Dimeria ornithopoda	439	LC or NT	1440	LC or NT	44163499
Dimeria paniculata	‡	‡	‡	‡	‡
Dimeria perrieri	1	‡	‡	‡	‡
Dimeria pubescens	2	‡	‡	‡	‡
Dimeria raizadae	‡	‡	‡	‡	‡
Dimeria raviana	‡	‡	‡	‡	‡
Dimeria sivarajanii	‡	‡	‡	‡	‡
Dimeria solitaria	‡	‡	‡	‡	‡
Dimeria sreenarayanae	‡	‡	‡	‡	‡
Dimeria stapfiana	‡	‡	‡	‡	‡
Dimeria thwaitesii	‡	‡	‡	‡	‡
Dimeria veldkampii	‡	‡	‡	‡	‡
Dimeria woodrowii	‡	‡	‡	‡	‡
Elionurus barbiculmis	122	LC or NT	460	LC or NT	1639603
Elionurus bilinguis	17	VU	40	LC or NT	251263
Elionurus ciliaris	73	LC or NT	284	LC or NT	41950608
Elionurus citreus	205	LC or NT	700	LC or NT	5056351
Elionurus elegans	59	LC or NT	232	LC or NT	1156220
Elionurus euchaetus	3	EN	12	EN	3311
Elionurus hensii	29	LC or NT	116	LC or NT	1618155
Elionurus hirtifolius	11	LC or NT	44	LC or NT	2045958
Elionurus lividus	7	VU	28	LC or NT	80844
Elionurus muticus	686	LC or NT	2576	LC or NT	95494473
Elionurus planifolius	20	LC or NT	64	LC or NT	6179979
Elionurus platypus	4	EN	16	LC or NT	3909029
Elionurus royleanus	6	EN	20	LC or NT	12871170
Elionurus tripsacoides	205	LC or NT	764	LC or NT	61355230
Elionurus tristis	10	VU	40	LC or NT	21926
Elymandra androphila	58	LC or NT	212	LC or NT	1782774
Elymandra archaelymandra	1	‡	‡	‡	‡
Elymandra gossweileri	1	‡	‡	‡	‡
Elymandra grallata	18	LC or NT	72	LC or NT	2345806
Elymandra lithophila	1	‡	‡	‡	‡
Elymandra subulata	2	‡	‡	‡	‡
Eremochloa attenuata	‡	‡	‡	‡	‡
Eremochloa bimaculata	265	LC or NT	896	LC or NT	8824346
Eremochloa ciliaris	42	LC or NT	136	LC or NT	11160577
Eremochloa ciliatifolia	‡	‡	‡	‡	‡
Eremochloa eriopoda	6	EN	16	EN	25
Eremochloa lanceolata	1	‡	‡	‡	‡
Eremochloa maxwellii	1	‡	‡	‡	‡
Eremochloa muricata	1	‡	‡	‡	‡
Eremochloa ophiuroides	146†	†	†	†	†
Eremochloa pectinata	‡	‡	‡	‡	‡
Eremochloa petelotii	‡	‡	‡	‡	‡
Eremochloa renvoizei	‡	‡	‡	‡	‡
Eremochloa zeylanica	11	VU	40	LC or NT	1381584
Eriochrysis brachypogon	22	LC or NT	88	LC or NT	8369495
Eriochrysis cayennensis	313	LC or NT	1108	LC or NT	16850069
Eriochrysis filiformis	9	VU	36	LC or NT	620381
Eriochrysis holcoides	83	LC or NT	272	LC or NT	4050979
Eriochrysis laxa	38	LC or NT	128	LC or NT	2161069
Eriochrysis pallida	56	LC or NT	224	LC or NT	3739665
Eriochrysis purpurata	5	EN	20	LC or NT	422749
Eriochrysis rangacharii	‡	‡	‡	‡	‡
Eriochrysis villosa	13	VU	44	LC or NT	143451
Eriochrysis warmingiana	11	VU	32	LC or NT	855286
Euclasta clarkei	2	‡	‡	‡	‡
Euclasta condylotricha	77	LC or NT	300	LC or NT	39668376
Eulalia annua	92	LC or NT	256	LC or NT	1176688
Eulalia aurea	1359	LC or NT	4696	LC or NT	49639980
Eulalia bicornuta	‡	‡	‡	‡	‡
Eulalia brevifolia	7	VU	28	LC or NT	183610
Eulalia conjugata	‡	‡	‡	‡	‡
Eulalia fastigiata	3	EN	12	LC or NT	6538914
Eulalia hirtifolia	1	‡	‡	‡	‡
Eulalia leptostachys	33	LC or NT	128	LC or NT	614912
Eulalia leschenaultiana	7	VU	28	LC or NT	1045954
Eulalia mackinlayi	124	LC or NT	396	LC or NT	647085
Eulalia madkotiensis	‡	‡	‡	‡	‡
Eulalia manipurensis	‡	‡	‡	‡	‡
Eulalia maritima	1	‡	‡	‡	‡
Eulalia milsumi	‡	‡	‡	‡	‡
Eulalia mollis	5	EN	20	EN	1989
Eulalia monostachya	‡	‡	‡	‡	‡
Eulalia pallens	7	VU	28	LC or NT	197516
Eulalia phaeothrix	6	VU	24	LC or NT	1858740
Eulalia polyneura	1	‡	‡	‡	‡
Eulalia pruinosa	‡	‡	‡	‡	‡
Eulalia quadriversis	60	LC or NT	228	LC or NT	2833189
Eulalia ridleyi	‡	‡	‡	‡	‡
Eulalia shrirangii	‡	‡	‡	‡	‡
Eulalia siamensis	‡	‡	‡	‡	‡
Eulalia smitinandiana	‡	‡	‡	‡	‡
Eulalia splendens	1	‡	‡	‡	‡
Eulalia staintonii	1	‡	‡	‡	‡
Eulalia tetraseta	2	‡	‡	‡	‡
Eulalia thwaitesii	2	‡	‡	‡	‡
Eulalia villosa	108	LC or NT	428	LC or NT	19331570
Eulalia yunnanensis	‡	‡	‡	‡	‡
Eulaliopsis binata	51	LC or NT	196	LC or NT	5300205
Eulaliopsis sykesii	1	‡	‡	‡	‡
Exotheca abyssinica	68	LC or NT	260	LC or NT	16453790
Germainia capitata	35	LC or NT	116	LC or NT	100745602
Germainia grandiflora	122	LC or NT	400	LC or NT	845617
Germainia khasyana	1	‡	‡	‡	‡
Germainia lanipes	‡	‡	‡	‡	‡
Germainia pilosa	1	‡	‡	‡	‡
Germainia tenax	‡	‡	‡	‡	‡
Germainia thailandica	‡	‡	‡	‡	‡
Germainia thorelii	2	‡	‡	‡	‡
Germainia truncatiglumis	206	LC or NT	628	LC or NT	1564603
Gilgiochloa indurata	9	VU	36	LC or NT	52997
Glyphochloa acuminata	‡	‡	‡	‡	‡
Glyphochloa acuminata var. stocksii	‡	‡	‡	‡	‡
Glyphochloa acuminata var. woodrowii	‡	‡	‡	‡	‡
Glyphochloa bombaiensis	‡	‡	‡	‡	‡
Glyphochloa divergens	‡	‡	‡	‡	‡
Glyphochloa divergens var. hirsuta	‡	‡	‡	‡	‡
Glyphochloa forficulata	‡	‡	‡	‡	‡
Glyphochloa goaensis	‡	‡	‡	‡	‡
Glyphochloa henryi	‡	‡	‡	‡	‡
Glyphochloa maharashtraensis	‡	‡	‡	‡	‡
Glyphochloa mysorensis	‡	‡	‡	‡	‡
Glyphochloa ratnagirica	‡	‡	‡	‡	‡
Glyphochloa santapaui	‡	‡	‡	‡	‡
Glyphochloa talbotii	‡	‡	‡	‡	‡
Glyphochloa veldkampii	‡	‡	‡	‡	‡
Hackelochloa granularis	844†	†	†	†	†
Hackelochloa porifera	3	EN	12	VU	6970
Hemarthria altissima	501†	†	†	†	†
Hemarthria compressa	117†	†	†	†	†
Hemarthria debilis	‡	‡	‡	‡	‡
Hemarthria depressa	‡	‡	‡	‡	‡
Hemarthria hamiltoniana	‡	‡	‡	‡	‡
Hemarthria longiflora	1	‡	‡	‡	‡
Hemarthria natans	16	LC or NT	64	LC or NT	2528233
Hemarthria pratensis	2	‡	‡	‡	‡
Hemarthria protensa	7	VU	28	LC or NT	1163937
Hemarthria sibirica	254	LC or NT	956	LC or NT	1916770
Hemarthria stolonifera	‡	‡	‡	‡	‡
Hemarthria uncinata	688	LC or NT	2300	LC or NT	9462672
Hemisorghum mekongense	‡	‡	‡	‡	‡
Hemisorghum venustum	2	‡	‡	‡	‡
Heteropholis benoistii	1	‡	‡	‡	‡
Heteropholis nigrescens	1	‡	‡	‡	‡
Heteropholis sulcata	3	EN	12	LC or NT	40095
Heteropogon contortus	3480†	†	†	†	†
Heteropogon melanocarpus	252†	†	†	†	†
Heteropogon ritchiei	1	‡	‡	‡	‡
Heteropogon triticeus	333	LC or NT	1180	LC or NT	6456233
Homozeugos conciliatum	‡	‡	‡	‡	‡
Homozeugos eylesii	3	EN	12	EN	4242
Homozeugos fragile	1	‡	‡	‡	‡
Homozeugos gossweileri	1	‡	‡	‡	‡
Homozeugos huillense	3	EN	12	VU	6279
Homozeugos katakton	‡	‡	‡	‡	‡
Hyparrhenia anamesa	141	LC or NT	564	LC or NT	3597823
Hyparrhenia andongensis	1	‡	‡	‡	‡
Hyparrhenia anemopaegma	1	‡	‡	‡	‡
Hyparrhenia anthistirioides	4	EN	16	LC or NT	274341
Hyparrhenia arrhenobasis	1	‡	‡	‡	‡
Hyparrhenia bagirmica	1	‡	‡	‡	‡
Hyparrhenia barteri	34	LC or NT	132	LC or NT	5635712
Hyparrhenia bracteata	138	LC or NT	512	LC or NT	55977306
Hyparrhenia claytonii	1	‡	‡	‡	‡
Hyparrhenia coleotricha	2	‡	‡	‡	‡
Hyparrhenia collina	28	LC or NT	112	LC or NT	1700951
Hyparrhenia confinis	3	EN	12	LC or NT	692804
Hyparrhenia confinis var. nudiglumis	‡	‡	‡	‡	‡
Hyparrhenia confinis var. pellita	‡	‡	‡	‡	‡
Hyparrhenia coriacea	‡	‡	‡	‡	‡
Hyparrhenia cyanescens	19	LC or NT	76	LC or NT	799331
Hyparrhenia cymbaria	149	LC or NT	592	LC or NT	13139144
Hyparrhenia dichroa	50	LC or NT	196	LC or NT	2449121
Hyparrhenia diplandra	99	LC or NT	380	LC or NT	37839036
Hyparrhenia dregeana	105	LC or NT	420	LC or NT	956342
Hyparrhenia dybowskii	5	EN	20	LC or NT	79013
Hyparrhenia exarmata	8	VU	32	LC or NT	982690
Hyparrhenia familiaris	13	LC or NT	52	LC or NT	16648710
Hyparrhenia figariana	4	EN	16	LC or NT	953460
Hyparrhenia filipendula	407	LC or NT	1540	LC or NT	107754008
Hyparrhenia filipendula var. pilosa	‡	‡	‡	‡	‡
Hyparrhenia finitima	15	LC or NT	60	LC or NT	2501093
Hyparrhenia formosa	1	‡	‡	‡	‡
Hyparrhenia gazensis	32	LC or NT	128	LC or NT	1567784
Hyparrhenia glabriuscula	27	LC or NT	108	LC or NT	488800
Hyparrhenia gossweileri	1	‡	‡	‡	‡
Hyparrhenia griffithii	1	‡	‡	‡	‡
Hyparrhenia hirta	2144†	†	†	†	†
Hyparrhenia involucrata	66	LC or NT	256	LC or NT	2297066
Hyparrhenia involucrata var. breviseta	‡	‡	‡	‡	‡
Hyparrhenia madaropoda	1	‡	‡	‡	‡
Hyparrhenia mobukensis	2	‡	‡	‡	‡
Hyparrhenia multiplex	‡	‡	‡	‡	‡
Hyparrhenia newtonii	79	LC or NT	304	LC or NT	51269323
Hyparrhenia newtonii var. macra	‡	‡	‡	‡	‡
Hyparrhenia niariensis	7	VU	28	LC or NT	2810822
Hyparrhenia niariensis var. macrarrhena	‡	‡	‡	‡	‡
Hyparrhenia nyassae	79	LC or NT	316	LC or NT	10338415
Hyparrhenia papillipes	14	LC or NT	56	LC or NT	225365
Hyparrhenia pilgeriana	28	LC or NT	100	LC or NT	1976498
Hyparrhenia pilosa	‡	‡	‡	‡	‡
Hyparrhenia poecilotricha	18	LC or NT	72	LC or NT	5490527
Hyparrhenia praetermissa	‡	‡	‡	‡	‡
Hyparrhenia quarrei	45	LC or NT	172	LC or NT	6456001
Hyparrhenia rudis	29	LC or NT	116	LC or NT	8333500
Hyparrhenia rufa	1742†	†	†	†	†
Hyparrhenia rufa var. siamensis	‡	‡	‡	‡	‡
Hyparrhenia schimperi	32	LC or NT	128	LC or NT	7696488
Hyparrhenia smithiana	46	LC or NT	176	LC or NT	4248894
Hyparrhenia smithiana var. major	‡	‡	‡	‡	‡
Hyparrhenia subplumosa	120	LC or NT	464	LC or NT	3936618
Hyparrhenia tamba	52	LC or NT	208	LC or NT	1902838
Hyparrhenia tuberculata	1	‡	‡	‡	‡
Hyparrhenia umbrosa	13	LC or NT	52	LC or NT	7018525
Hyparrhenia variabilis	64	LC or NT	256	LC or NT	45837804
Hyparrhenia violascens	3	EN	12	EN	754
Hyparrhenia welwitschii	44	LC or NT	172	LC or NT	8258186
Hyparrhenia wombaliensis	2	‡	‡	‡	‡
Hyperthelia colobantha	‡	‡	‡	‡	‡
Hyperthelia cornucopiae	2	‡	‡	‡	‡
Hyperthelia dissoluta	353	LC or NT	1388	LC or NT	73441846
Hyperthelia edulis	‡	‡	‡	‡	‡
Hyperthelia kottoensis	‡	‡	‡	‡	‡
Hyperthelia polychaeta	‡	‡	‡	‡	‡
Imperata brasiliensis	235	LC or NT	860	LC or NT	26549094
Imperata brevifolia	99	LC or NT	268	LC or NT	2074676
Imperata cheesemanii	5	EN	8	CR	8
Imperata condensata	17	LC or NT	68	LC or NT	634275
Imperata conferta	4	EN	16	LC or NT	152241
Imperata contracta	97	LC or NT	344	LC or NT	15979217
Imperata cylindrica	2248†	†	†	†	†
Imperata flavida	3	EN	12	EN	1581
Imperata minutiflora	28	LC or NT	88	LC or NT	2409786
Imperata parodii	‡	‡	‡	‡	‡
Imperata tenuis	58	LC or NT	208	LC or NT	3410572
Ischaemum afrum	121	LC or NT	480	LC or NT	45405316
Ischaemum agastyamalayanum	‡	‡	‡	‡	‡
Ischaemum albovillosum	34	LC or NT	84	LC or NT	21742
Ischaemum amethystinum	23	LC or NT	92	LC or NT	1296679
Ischaemum anthephoroides	93	LC or NT	348	LC or NT	2104806
Ischaemum arenosum	2	‡	‡	‡	‡
Ischaemum aristatum	138	LC or NT	536	LC or NT	28535188
Ischaemum aureum	13	VU	52	LC or NT	120413
Ischaemum australe	473	LC or NT	1540	LC or NT	6130027
Ischaemum barbatum	78	LC or NT	292	LC or NT	19061400
Ischaemum beccarii	‡	‡	‡	‡	‡
Ischaemum bolei	‡	‡	‡	‡	‡
Ischaemum bombaiense	‡	‡	‡	‡	‡
Ischaemum burmanicum	‡	‡	‡	‡	‡
Ischaemum byrone	5†	†	†	†	†
Ischaemum cannanorense	‡	‡	‡	‡	‡
Ischaemum celebicum	‡	‡	‡	‡	‡
Ischaemum ciliare	21	LC or NT	76	LC or NT	2064311
Ischaemum commutatum	3	EN	12	EN	1477
Ischaemum copeanum	‡	‡	‡	‡	‡
Ischaemum dalzellii	‡	‡	‡	‡	‡
Ischaemum decumbens	165	LC or NT	496	LC or NT	1927665
Ischaemum diplopogon	‡	‡	‡	‡	‡
Ischaemum eberhardtii	‡	‡	‡	‡	‡
Ischaemum elimalayanum	‡	‡	‡	‡	‡
Ischaemum feildingianum	‡	‡	‡	‡	‡
Ischaemum flumineum	‡	‡	‡	‡	‡
Ischaemum fluviatile	‡	‡	‡	‡	‡
Ischaemum fragile	242	LC or NT	776	LC or NT	4142732
Ischaemum glaucescens	1	‡	‡	‡	‡
Ischaemum guianense	72	LC or NT	228	LC or NT	886095
Ischaemum hansenii	‡	‡	‡	‡	‡
Ischaemum heterotrichum	7	VU	28	LC or NT	8457557
Ischaemum hubbardii	1	‡	‡	‡	‡
Ischaemum huegelii	‡	‡	‡	‡	‡
Ischaemum impressum	‡	‡	‡	‡	‡
Ischaemum jayachandranii	‡	‡	‡	‡	‡
Ischaemum kingii	‡	‡	‡	‡	‡
Ischaemum koenigii	‡	‡	‡	‡	‡
Ischaemum koleostachys	1	‡	‡	‡	‡
Ischaemum kumarakodiense	‡	‡	‡	‡	‡
Ischaemum lanatum	‡	‡	‡	‡	‡
Ischaemum latifolium	139	LC or NT	464	LC or NT	6308162
Ischaemum lisboae	‡	‡	‡	‡	‡
Ischaemum longisetum	‡	‡	‡	‡	‡
Ischaemum malabaricum	‡	‡	‡	‡	‡
Ischaemum merrillii	1	‡	‡	‡	‡
Ischaemum minus	26	LC or NT	88	LC or NT	344110
Ischaemum molle	‡	‡	‡	‡	‡
Ischaemum murinum	12†	†	†	†	†
Ischaemum muticum	77	LC or NT	260	LC or NT	29179840
Ischaemum nairii	‡	‡	‡	‡	‡
Ischaemum nativitatis	4	EN	12	EN	12
Ischaemum pappinisseriense	‡	‡	‡	‡	‡
Ischaemum philippinense	‡	‡	‡	‡	‡
Ischaemum polystachyum	93	LC or NT	340	LC or NT	96738903
Ischaemum pubescens	1	‡	‡	‡	‡
Ischaemum pushpangadanii	‡	‡	‡	‡	‡
Ischaemum quilonense	‡	‡	‡	‡	‡
Ischaemum rangacharianum	‡	‡	‡	‡	‡
Ischaemum raui	‡	‡	‡	‡	‡
Ischaemum ritchiei	‡	‡	‡	‡	‡
Ischaemum roseotomentosum	‡	‡	‡	‡	‡
Ischaemum rugosum	420†	†	†	†	†
Ischaemum santapaui	1	‡	‡	‡	‡
Ischaemum sayajiraoi	‡	‡	‡	‡	‡
Ischaemum semisagittatum	3	EN	12	LC or NT	605373
Ischaemum setaceum	11	VU	40	VU	5448
Ischaemum spathulatum	‡	‡	‡	‡	‡
Ischaemum thomasii	‡	‡	‡	‡	‡
Ischaemum thomsonianum	1	‡	‡	‡	‡
Ischaemum timorense	185†	†	†	†	†
Ischaemum travancorense	‡	‡	‡	‡	‡
Ischaemum triticeum	93	LC or NT	308	LC or NT	2819879
Ischaemum tropicum	38	LC or NT	116	LC or NT	1019558
Ischaemum tumidum	1	‡	‡	‡	‡
Ischaemum veldkampii	‡	‡	‡	‡	‡
Ischaemum vembanadense	‡	‡	‡	‡	‡
Ischaemum yadavii	1	‡	‡	‡	‡
Ischaemum zeylanicola	‡	‡	‡	‡	‡
Iseilema anthephoroides	1	‡	‡	‡	‡
Iseilema argutum	2	‡	‡	‡	‡
Iseilema calvum	38	LC or NT	128	LC or NT	504364
Iseilema ciliatum	43	LC or NT	140	LC or NT	624807
Iseilema convexum	33	LC or NT	104	LC or NT	382909
Iseilema dolichotrichum	145	LC or NT	444	LC or NT	1730972
Iseilema eremaeum	119	LC or NT	412	LC or NT	2899540
Iseilema fragile	162	LC or NT	564	LC or NT	3474743
Iseilema holei	‡	‡	‡	‡	‡
Iseilema holmesii	27	LC or NT	64	LC or NT	102315
Iseilema hubbardii	‡	‡	‡	‡	‡
Iseilema jainianum	‡	‡	‡	‡	‡
Iseilema javanicum	‡	‡	‡	‡	‡
Iseilema macratherum	229	LC or NT	808	LC or NT	3566408
Iseilema maculatum	‡	‡	‡	‡	‡
Iseilema membranaceum	672	LC or NT	2208	LC or NT	5397393
Iseilema minutiflorum	‡	‡	‡	‡	‡
Iseilema prostratum	1	‡	‡	‡	‡
Iseilema schmidii	‡	‡	‡	‡	‡
Iseilema siamense	‡	‡	‡	‡	‡
Iseilema thorelii	‡	‡	‡	‡	‡
Iseilema trichopus	17	VU	48	LC or NT	51280
Iseilema vaginiflorum	741	LC or NT	2536	LC or NT	5180355
Iseilema venkateswarlui	‡	‡	‡	‡	‡
Iseilema windersii	76	LC or NT	268	LC or NT	1135440
Kerriochloa siamensis	2	‡	‡	‡	‡
Lasiorhachis perrieri	‡	‡	‡	‡	‡
Lasiorhachis viguieri	‡	‡	‡	‡	‡
Lasiurus scindicus	11	VU	40	LC or NT	5176335
Lophopogon kingii	‡	‡	‡	‡	‡
Lophopogon tridentatus	2	‡	‡	‡	‡
Loxodera bovonei	1	‡	‡	‡	‡
Loxodera caespitosa	3	EN	12	EN	1904
Loxodera ledermannii	5	EN	20	LC or NT	463596
Loxodera rhytachnoides	‡	‡	‡	‡	‡
Loxodera strigosa	2	‡	‡	‡	‡
Manisuris myurus	‡	‡	‡	‡	‡
Microstegium batangense	1	‡	‡	‡	‡
Microstegium biaristatum	‡	‡	‡	‡	‡
Microstegium borianum	‡	‡	‡	‡	‡
Microstegium brandisii	‡	‡	‡	‡	‡
Microstegium butuoense	‡	‡	‡	‡	‡
Microstegium delicatulum	2	‡	‡	‡	‡
Microstegium dispar	‡	‡	‡	‡	‡
Microstegium eucnemis	7	VU	28	LC or NT	1077932
Microstegium falconeri	5	EN	20	VU	10608
Microstegium fasciculatum	36	LC or NT	140	LC or NT	36348314
Microstegium fauriei	6	VU	24	VU	1053
Microstegium geniculatum	14	LC or NT	56	LC or NT	155770
Microstegium glabratum	6†	†	†	†	†
Microstegium japonicum	426	LC or NT	1580	LC or NT	303368
Microstegium lanceolatum	‡	‡	‡	‡	‡
Microstegium nudum	128	LC or NT	456	LC or NT	102335503
Microstegium petiolare	6	EN	24	LC or NT	849825
Microstegium rufispicum	‡	‡	‡	‡	‡
Microstegium somae	5	EN	20	EN	2180
Microstegium spectabile	12	LC or NT	48	LC or NT	931933
Microstegium stapfii	‡	‡	‡	‡	‡
Microstegium steenisii	‡	‡	‡	‡	‡
Microstegium tenue	7	VU	28	LC or NT	557385
Microstegium vimineum	2303†	†	†	†	†
Miscanthus depauperatus	2	‡	‡	‡	‡
Miscanthus ecklonii	119	LC or NT	468	LC or NT	2809410
Miscanthus floridulus	468†	†	†	†	†
Miscanthus fuscus	10†	†	†	†	†
Miscanthus junceus	88	LC or NT	352	LC or NT	1616487
Miscanthus longiberbis	8	VU	32	LC or NT	38461
Miscanthus lutarioriparius	‡	‡	‡	‡	‡
Miscanthus nepalensis	92	LC or NT	316	LC or NT	16086580
Miscanthus nudipes	23	LC or NT	80	LC or NT	1037438
Miscanthus oligostachyus	178†	†	†	†	†
Miscanthus paniculatus	‡	‡	‡	‡	‡
Miscanthus sacchariflorus	369†	†	†	†	†
Miscanthus sinensis	1534†	†	†	†	†
Miscanthus tinctorius	91	LC or NT	352	LC or NT	211170
Miscanthus violaceus	5	EN	20	LC or NT	335656
Mnesithea annua	12	VU	28	VU	17376
Mnesithea formosa	413	LC or NT	1360	LC or NT	4897343
Mnesithea laevis	23	LC or NT	88	LC or NT	6590853
Mnesithea laevis var. chenii	2	‡	‡	‡	‡
Mnesithea mollicoma	11	LC or NT	44	LC or NT	1728676
Mnesithea pilosa	1	‡	‡	‡	‡
Mnesithea veldkampii	‡	‡	‡	‡	‡
Monocymbium ceresiiforme	218	LC or NT	856	LC or NT	12415343
Monocymbium deightonii	16	LC or NT	64	LC or NT	87637
Monocymbium lanceolatum	‡	‡	‡	‡	‡
Nanooravia santapaui	‡	‡	‡	‡	‡
Ophiuros exaltatus	214†	†	†	†	†
Ophiuros megaphyllus	2	‡	‡	‡	‡
Ophiuros papillosus	1	‡	‡	‡	‡
Oxyrhachis gracillima	2	‡	‡	‡	‡
Parahyparrhenia annua	24	LC or NT	92	LC or NT	1691819
Parahyparrhenia bellariensis	1	‡	‡	‡	‡
Parahyparrhenia laegaardii	3	EN	8	CR	8
Parahyparrhenia perennis	‡	‡	‡	‡	‡
Parahyparrhenia siamensis	‡	‡	‡	‡	‡
Parahyparrhenia tridentata	‡	‡	‡	‡	‡
Phacelurus cambogiensis	‡	‡	‡	‡	‡
Phacelurus digitatus	8	VU	28	LC or NT	187969
Phacelurus franksiae	9	VU	36	LC or NT	227016
Phacelurus gabonensis	8	VU	32	LC or NT	1760923
Phacelurus huillensis	11	LC or NT	44	LC or NT	448289
Phacelurus latifolius	22	LC or NT	76	LC or NT	23635200
Phacelurus schliebenii	2	‡	‡	‡	‡
Phacelurus speciosus	31	LC or NT	124	LC or NT	4403600
Phacelurus trichophyllus	1	‡	‡	‡	‡
Phacelurus zea	2	‡	‡	‡	‡
Pogonachne racemosa	‡	‡	‡	‡	‡
Pogonatherum biaristatum	8	VU	32	LC or NT	244817
Pogonatherum crinitum	317	LC or NT	1204	LC or NT	26424478
Pogonatherum paniceum	126†	†	†	†	†
Pogonatherum rufobarbatum	2	‡	‡	‡	‡
Polytoca biaurita	1	‡	‡	‡	‡
Polytoca cyathopoda	238	LC or NT	816	LC or NT	3214327
Polytoca digitata	14	LC or NT	52	LC or NT	2217396
Polytoca gigantea	5	EN	20	LC or NT	202598
Polytoca hubbardiana	77	LC or NT	296	LC or NT	1348337
Polytoca javanica	3	EN	12	EN	3799
Polytoca macrophylla	21	LC or NT	84	LC or NT	614777
Polytoca massiei	3	EN	8	LC or NT	41253
Polytoca punctata	5	EN	20	LC or NT	1760182
Polytoca semiteres	‡	‡	‡	‡	‡
Polytoca wallichiana	2	‡	‡	‡	‡
Polytrias indica	202†	†	†	†	†
Pseudanthistiria burmanica	‡	‡	‡	‡	‡
Pseudanthistiria heteroclita	2	‡	‡	‡	‡
Pseudanthistiria umbellata	‡	‡	‡	‡	‡
Pseudodichanthium serrafalcoides	‡	‡	‡	‡	‡
Pseudopogonatherum contortum	369	LC or NT	1196	LC or NT	25744140
Pseudopogonatherum filifolium	‡	‡	‡	‡	‡
Pseudopogonatherum irritans	204	LC or NT	676	LC or NT	9012788
Pseudopogonatherum speciosum	36	LC or NT	144	LC or NT	2856342
Pseudopogonatherum trispicatum	95	LC or NT	344	LC or NT	15451290
Pseudosorghum fasciculare	7	VU	24	LC or NT	104300
Pseudosorghum zollingeri	4	EN	16	LC or NT	1346075
Ratzeburgia pulcherrima	‡	‡	‡	‡	‡
Rhytachne furtiva	6	VU	24	VU	16653
Rhytachne glabra	21	VU	60	LC or NT	30173
Rhytachne gonzalezii	4	EN	16	LC or NT	249454
Rhytachne gracilis	3	EN	12	LC or NT	39945
Rhytachne guianensis	9	VU	32	LC or NT	1653314
Rhytachne latifolia	3	EN	12	LC or NT	23274
Rhytachne megastachya	4	EN	12	EN	1622
Rhytachne perfecta	1	‡	‡	‡	‡
Rhytachne robusta	7	VU	28	LC or NT	271641
Rhytachne rottboellioides	118	LC or NT	444	LC or NT	63929745
Rhytachne subgibbosa	44	LC or NT	140	LC or NT	6782788
Rhytachne triaristata	87	LC or NT	344	LC or NT	5555960
Rottboellia afraurita	18	LC or NT	72	LC or NT	9163584
Rottboellia aurita	65	LC or NT	244	LC or NT	10726176
Rottboellia balansae	11	VU	40	LC or NT	350032
Rottboellia campestris	20	LC or NT	80	LC or NT	881005
Rottboellia cancellata	3	EN	12	LC or NT	50148
Rottboellia clarkei	‡	‡	‡	‡	‡
Rottboellia cochinchinensis	547†	†	†	†	†
Rottboellia coelorachis	3	EN	8	LC or NT	35495
Rottboellia geminata	‡	‡	‡	‡	‡
Rottboellia glandulosa	4	EN	16	LC or NT	63726
Rottboellia goalparensis	‡	‡	‡	‡	‡
Rottboellia helferi	‡	‡	‡	‡	‡
Rottboellia impressa	7	VU	24	LC or NT	44094
Rottboellia laevispica	1	‡	‡	‡	‡
Rottboellia lepidura	6	EN	24	LC or NT	125435
Rottboellia paradoxa	‡	‡	‡	‡	‡
Rottboellia parodiana	5	EN	20	LC or NT	59590
Rottboellia purpurascens	2	‡	‡	‡	‡
Rottboellia rottboellioides	398	LC or NT	1368	LC or NT	8365982
Rottboellia rugosa	87	LC or NT	288	LC or NT	3511606
Rottboellia selloana	50	LC or NT	196	LC or NT	536167
Rottboellia striata	10	VU	40	LC or NT	1402294
Rottboellia tessellata	13	LC or NT	52	LC or NT	242698
Rottboellia tuberculosa	‡	‡	‡	‡	‡
Saccharum alopecuroides	32	LC or NT	120	LC or NT	1031130
Saccharum angustifolium	72	LC or NT	272	LC or NT	3853587
Saccharum arundinaceum	64	LC or NT	244	LC or NT	8438680
Saccharum asperum	111	LC or NT	380	LC or NT	5231946
Saccharum baldwinii	23	LC or NT	84	LC or NT	52429027
Saccharum beccarii	‡	‡	‡	‡	‡
Saccharum brevibarbe	59	LC or NT	168	LC or NT	636012
Saccharum coarctatum	13	LC or NT	48	LC or NT	179028
Saccharum contortum	13	LC or NT	52	LC or NT	729211
Saccharum fallax	4	EN	16	LC or NT	149023
Saccharum filifolium	14	LC or NT	56	LC or NT	29571
Saccharum formosanum	13	VU	40	LC or NT	179736
Saccharum giganteum	154	LC or NT	492	LC or NT	4504770
Saccharum griffithii	1	‡	‡	‡	‡
Saccharum hildebrandtii	3	EN	12	LC or NT	329940
Saccharum kajkaiense	‡	‡	‡	‡	‡
Saccharum longesetosum	19	LC or NT	76	LC or NT	2184410
Saccharum maximum	2	‡	‡	‡	‡
Saccharum narenga	20	LC or NT	80	LC or NT	2460558
Saccharum officinarum	225†	†	†	†	†
Saccharum robustum	1	‡	‡	‡	‡
Saccharum rufipilum	45	LC or NT	180	LC or NT	2726894
Saccharum sikkimense	2	‡	‡	‡	‡
Saccharum sinense	1	‡	‡	‡	‡
Saccharum spontaneum	325†	†	†	†	†
Saccharum spontaneum subsp. aegyptiacum	‡	‡	‡	‡	‡
Saccharum stewartii	‡	‡	‡	‡	‡
Saccharum strictum	11	VU	44	LC or NT	1220459
Saccharum velutinum	‡	‡	‡	‡	‡
Saccharum villosum	241	LC or NT	868	LC or NT	17210405
Saccharum wardii	‡	‡	‡	‡	‡
Saccharum williamsii	1	‡	‡	‡	‡
Schizachyrium angustispiculatum	‡	‡	‡	‡	‡
Schizachyrium beckii	2	‡	‡	‡	‡
Schizachyrium bemarivense	‡	‡	‡	‡	‡
Schizachyrium brevifolium	715†	†	†	†	†
Schizachyrium cirratum	216	LC or NT	792	LC or NT	4979963
Schizachyrium claudopus	1	‡	‡	‡	‡
Schizachyrium condensatum	482	LC or NT	1640	LC or NT	54150907
Schizachyrium crinizonatum	89	LC or NT	296	LC or NT	1227747
Schizachyrium cubense	4	EN	16	EN	1880
Schizachyrium delavayi	43	LC or NT	168	LC or NT	1215769
Schizachyrium delicatum	6	VU	24	LC or NT	3384845
Schizachyrium djalonicum	3	EN	12	VU	11145
Schizachyrium dolosum	19	LC or NT	68	LC or NT	321285
Schizachyrium exile	140	LC or NT	552	LC or NT	46907369
Schizachyrium fragile	766	LC or NT	2508	LC or NT	21346659
Schizachyrium gaumeri	4	EN	16	LC or NT	193735
Schizachyrium glaziovii	54	LC or NT	200	LC or NT	4013614
Schizachyrium gracile	8	VU	32	LC or NT	218434
Schizachyrium gracilipes	10	VU	40	LC or NT	304055
Schizachyrium gresicola	5	EN	20	LC or NT	952786
Schizachyrium hatschbachii	21	LC or NT	84	LC or NT	1263167
Schizachyrium impressum	‡	‡	‡	‡	‡
Schizachyrium jeffreysii	56	LC or NT	224	LC or NT	2530431
Schizachyrium kwiluense	5	EN	20	LC or NT	41591
Schizachyrium lomaense	5	EN	12	EN	1664
Schizachyrium lopollense	3	EN	12	LC or NT	387623
Schizachyrium luxurians	‡	‡	‡	‡	‡
Schizachyrium maclaudii	19	LC or NT	68	LC or NT	17090918
Schizachyrium malacostachyum	28	LC or NT	76	LC or NT	2313528
Schizachyrium maritimum	35	LC or NT	116	LC or NT	56797
Schizachyrium mexicanum	18	LC or NT	56	LC or NT	442932
Schizachyrium microstachyum	1034†	†	†	†	†
Schizachyrium mitchellianum	‡	‡	‡	‡	‡
Schizachyrium muelleri	10	VU	32	LC or NT	42739
Schizachyrium mukuluense	2	‡	‡	‡	‡
Schizachyrium multinervosum	1	‡	‡	‡	‡
Schizachyrium niveum	‡	‡	‡	‡	‡
Schizachyrium nodulosum	55	LC or NT	208	LC or NT	1094238
Schizachyrium occultum	34	LC or NT	92	LC or NT	553844
Schizachyrium pachyarthron	212	LC or NT	700	LC or NT	2390654
Schizachyrium parvifolium	1	‡	‡	‡	‡
Schizachyrium penicillatum	1	‡	‡	‡	‡
Schizachyrium perplexum	19	LC or NT	68	LC or NT	984992
Schizachyrium platyphyllum	88	LC or NT	320	LC or NT	7464791
Schizachyrium pseudeulalia	291	LC or NT	952	LC or NT	4727548
Schizachyrium pulchellum	9	VU	36	LC or NT	1686544
Schizachyrium radicosum	1	‡	‡	‡	‡
Schizachyrium reedii	4	EN	12	EN	4283
Schizachyrium rhizomatum	12	VU	44	LC or NT	46950
Schizachyrium ruderale	65	LC or NT	236	LC or NT	869054
Schizachyrium rupestre	22	LC or NT	88	LC or NT	9855473
Schizachyrium salzmannii	98	LC or NT	356	LC or NT	16586314
Schizachyrium sanguineum	2547†	†	†	†	†
Schizachyrium scabriflorum	23	LC or NT	68	LC or NT	1219259
Schizachyrium schweinfurthii	57	LC or NT	220	LC or NT	1233887
Schizachyrium scintillans	4	EN	16	LC or NT	283793
Schizachyrium scoparium	1,934	LC or NT	6,392	LC or NT	69,721,961
Schizachyrium semitectum	9	VU	36	LC or NT	812151
Schizachyrium spicatum	110	LC or NT	396	LC or NT	2580317
Schizachyrium stoloniferum	98	LC or NT	292	LC or NT	185104
Schizachyrium sulcatum	7	VU	28	LC or NT	993047
Schizachyrium tenerum	466	LC or NT	1556	LC or NT	25054858
Schizachyrium thollonii	52	LC or NT	204	LC or NT	2334237
Schizachyrium urceolatum	23	LC or NT	84	LC or NT	771685
Schizachyrium vallsii	‡	‡	‡	‡	‡
Schizachyrium yangambiense	6	VU	24	LC or NT	83718
Sehima galpinii	22	LC or NT	88	LC or NT	125398
Sehima ischaemoides	16	LC or NT	64	LC or NT	5702824
Sehima nervosa	389	LC or NT	1352	LC or NT	62029433
Sehima notata	3	EN	12	LC or NT	21078
Sehima sulcata	‡	‡	‡	‡	‡
Sorghastrum balansae	5	EN	16	LC or NT	430137
Sorghastrum brunneum	51	LC or NT	192	LC or NT	875667
Sorghastrum chaseae	‡	‡	‡	‡	‡
Sorghastrum contractum	2	‡	‡	‡	‡
Sorghastrum crassum	‡	‡	‡	‡	‡
Sorghastrum elliottii	37	LC or NT	124	LC or NT	1852310
Sorghastrum fuscescens	1	‡	‡	‡	‡
Sorghastrum incompletum	200	LC or NT	756	LC or NT	57706749
Sorghastrum minarum	43	LC or NT	164	LC or NT	4936561
Sorghastrum nudipes	74	LC or NT	284	LC or NT	49812971
Sorghastrum nutans	1116†	†	†	†	†
Sorghastrum pellitum	76	LC or NT	264	LC or NT	2950694
Sorghastrum pogonostachyum	3	EN	12	LC or NT	110972
Sorghastrum pohlianum	‡	‡	‡	‡	‡
Sorghastrum scaberrimum	9	VU	36	LC or NT	256174
Sorghastrum secundum	216	LC or NT	636	LC or NT	1312975
Sorghastrum setosum	192	LC or NT	708	LC or NT	16932760
Sorghastrum stipoides	126	LC or NT	460	LC or NT	72576240
Sorghastrum tisserantii	‡	‡	‡	‡	‡
Sorghastrum viride	18	LC or NT	56	LC or NT	528107
Sorghum almum	175†	†	†	†	†
Sorghum amplum	38	LC or NT	128	LC or NT	229944
Sorghum angustum	37	LC or NT	124	LC or NT	442188
Sorghum arundinaceum	443†	†	†	†	†
Sorghum bicolor	Excluded
Sorghum brachypodum	56	LC or NT	180	LC or NT	131023
Sorghum bulbosum	71	LC or NT	244	LC or NT	88645
Sorghum burmahicum	1	‡	‡	‡	‡
Sorghum controversum	‡	‡	‡	‡	‡
Sorghum drummondii	2	‡	‡	‡	‡
Sorghum ecarinatum	26	LC or NT	84	LC or NT	354052
Sorghum exstans	40	LC or NT	144	LC or NT	26291
Sorghum grande	23	LC or NT	80	LC or NT	508411
Sorghum halepense	Excluded
Sorghum interjectum	96	LC or NT	332	LC or NT	977343
Sorghum intrans	207	LC or NT	696	LC or NT	601310
Sorghum laxiflorum	226	LC or NT	716	LC or NT	5166920
Sorghum leiocladum	339	LC or NT	1012	LC or NT	1765992
Sorghum macrospermum	‡	‡	‡	‡	‡
Sorghum matarankense	41	LC or NT	144	LC or NT	212107
Sorghum nitidum	259	LC or NT	928	LC or NT	32565911
Sorghum plumosum	573	LC or NT	1996	LC or NT	6993837
Sorghum propinquum	19	LC or NT	76	LC or NT	16966692
Sorghum purpureosericeum	17	LC or NT	68	LC or NT	4834490
Sorghum stipoideum	460	LC or NT	1500	LC or NT	3133165
Sorghum timorense	325	LC or NT	1116	LC or NT	4247174
Sorghum trichocladum	56	LC or NT	208	LC or NT	580715
Sorghum versicolor	92	LC or NT	368	LC or NT	3803217
Sorghum virgatum	1	‡	‡	‡	‡
Spathia neurosa	50	LC or NT	160	LC or NT	1779355
Spodiopogon aristatus	‡	‡	‡	‡	‡
Spodiopogon bambusoides	4	EN	16	LC or NT	31102
Spodiopogon cotulifer	389	LC or NT	1436	LC or NT	4387071
Spodiopogon depauperatus	95	LC or NT	368	LC or NT	80075
Spodiopogon dubius	‡	‡	‡	‡	‡
Spodiopogon duclouxii	1	‡	‡	‡	‡
Spodiopogon formosanus	1	‡	‡	‡	‡
Spodiopogon jainii	‡	‡	‡	‡	‡
Spodiopogon lacei	3	EN	12	LC or NT	102308
Spodiopogon pogonanthus	1	‡	‡	‡	‡
Spodiopogon rhizophorus	2	‡	‡	‡	‡
Spodiopogon sagittifolius	2	‡	‡	‡	‡
Spodiopogon sibiricus	276	LC or NT	1044	LC or NT	6549190
Spodiopogon tainanensis	40	LC or NT	156	LC or NT	1108540
Spodiopogon yuexiensis	3	EN	12	EN	67
Thaumastochloa brassii	125	LC or NT	372	LC or NT	1147476
Thaumastochloa heteromorpha	27	LC or NT	80	LC or NT	126364
Thaumastochloa major	366	LC or NT	1132	LC or NT	1956955
Thaumastochloa monilifera	67	LC or NT	204	LC or NT	273536
Thaumastochloa pubescens	201	LC or NT	684	LC or NT	2358330
Thaumastochloa rariflora	73	LC or NT	256	LC or NT	1072693
Thaumastochloa rubra	32	LC or NT	104	LC or NT	502620
Thaumastochloa striata	63	LC or NT	200	LC or NT	251742
Thelepogon australiensis	‡	‡	‡	‡	‡
Thelepogon elegans	‡	‡	‡	‡	‡
Themeda anathera	23	LC or NT	92	LC or NT	2309463
Themeda arguens	310	LC or NT	988	LC or NT	31419535
Themeda arundinacea	25	LC or NT	80	LC or NT	7793545
Themeda avenacea	435	LC or NT	1484	LC or NT	6936304
Themeda caudata	23	LC or NT	88	LC or NT	6327316
Themeda cymbaria	2	‡	‡	‡	‡
Themeda gigantea	19	LC or NT	68	LC or NT	24090783
Themeda helferi	‡	‡	‡	‡	‡
Themeda hookeri	15	LC or NT	60	LC or NT	534229
Themeda huttonensis	‡	‡	‡	‡	‡
Themeda idjenensis	‡	‡	‡	‡	‡
Themeda intermedia	19	LC or NT	68	LC or NT	7052708
Themeda laxa	2	‡	‡	‡	‡
Themeda minor	‡	‡	‡	‡	‡
Themeda mooneyi	1	‡	‡	‡	‡
Themeda novoguineensis	15	LC or NT	60	LC or NT	535633
Themeda polycephala	‡	‡	‡	‡	‡
Themeda pseudotremula	‡	‡	‡	‡	‡
Themeda quadrivalvis	433†	†	†	†	†
Themeda sabarimalayana	‡	‡	‡	‡	‡
Themeda saxicola	‡	‡	‡	‡	‡
Themeda strigosa	‡	‡	‡	‡	‡
Themeda tremula	1	‡	‡	‡	‡
Themeda triandra	5240†	†	†	†	†
Themeda trichiata	1	‡	‡	‡	‡
Themeda villosa	136†	†	†	†	†
Themeda yunnanensis	‡	‡	‡	‡	‡
Trachypogon chevalieri	5	EN	16	LC or NT	891891
Trachypogon macroglossus	59	LC or NT	204	LC or NT	6379971
Trachypogon spicatus	1423	LC or NT	5092	LC or NT	98407943
Trachypogon vestitus	59	LC or NT	208	LC or NT	10732643
Trilobachne cookei	‡	‡	‡	‡	‡
Tripidium arundinaceum	‡	‡	‡	‡	‡
Tripidium bengalense	‡	‡	‡	‡	‡
Tripidium kanashiroi	‡	‡	‡	‡	‡
Tripidium procerum	‡	‡	‡	‡	‡
Tripidium ravennae	172†	†	†	†	†
Triplopogon ramosissimus	‡	‡	‡	‡	‡
Tripsacum andersonii	42	LC or NT	152	LC or NT	11102502
Tripsacum australe	31	LC or NT	116	LC or NT	11302678
Tripsacum cundinamarce	1	‡	‡	‡	‡
Tripsacum dactyloides	927†	†	†	†	†
Tripsacum intermedium	19	LC or NT	68	LC or NT	202265
Tripsacum jalapense	10	VU	36	LC or NT	129103
Tripsacum lanceolatum	217	LC or NT	796	LC or NT	2339284
Tripsacum latifolium	58	LC or NT	216	LC or NT	1561561
Tripsacum laxum	38	LC or NT	132	LC or NT	8862392
Tripsacum maizar	30	LC or NT	104	LC or NT	212017
Tripsacum manisuroides	6	VU	24	LC or NT	42527
Tripsacum peruvianum	‡	‡	‡	‡	‡
Tripsacum pilosum	86	LC or NT	324	LC or NT	539524
Tripsacum zopilotense	52	LC or NT	200	LC or NT	691474
Urelytrum agropyroides	106	LC or NT	424	LC or NT	8572127
Urelytrum annuum	28	LC or NT	112	LC or NT	843441
Urelytrum auriculatum	‡	‡	‡	‡	‡
Urelytrum digitatum	11	LC or NT	44	LC or NT	1646084
Urelytrum giganteum	‡	‡	‡	‡	‡
Urelytrum henrardii	1	‡	‡	‡	‡
Urelytrum muricatum	26	LC or NT	100	LC or NT	181564
Veldkampia sagaingensis	‡	‡	‡	‡	‡
Vossia cuspidata	42	LC or NT	168	LC or NT	10667504
Zea diploperennis	37	VU	76	LC or NT	249943
Zea luxurians	9	EN	28	LC or NT	228792
Zea mays	Excluded
Zea mexicana	15†	†	†	†	†
Zea nicaraguensis	2	‡	‡	‡	‡
Zea perennis	31	LC or NT	84	LC or NT	19975
